# PP6 regulation of Aurora A-TPX2 limits NDC80 phosphorylation and mitotic spindle size

**DOI:** 10.1101/2022.05.23.492953

**Authors:** Tomoaki Sobajima, Katarzyna M. Kowalczyk, Stefanos Skylakakis, Daniel Hayward, Luke J. Fulcher, Colette Neary, Caleb Batley, Samvid Kurlekar, Emile Roberts, Ulrike Gruneberg, Francis A. Barr

**Affiliations:** Department of Biochemistry, University of Oxford; South Parks Road; Oxford OX1 3QU; Sir William Dunn School of Pathology, University of Oxford; Oxford OX1 3RE; Randall Centre for Cell and Molecular Biophysics, King’s College London, London SE1 1UL, UK

## Abstract

Amplification of the mitotic kinase Aurora A or loss of its regulator protein phosphatase 6 (PP6) have emerged as drivers of genome instability. Cells lacking PPP6C, the catalytic subunit of PP6, have amplified Aurora A activity and as we show here, enlarged mitotic spindles which fail to hold chromosomes tightly together in anaphase, causing defective nuclear structure. Using functional genomics to shed light on the processes underpinning these changes, we discover synthetic lethality between PPP6C and the kinetochore protein NDC80. We find that NDC80 is phosphorylated on multiple N-terminal sites during spindle formation by Aurora A-TPX2, exclusively at checkpoint-silenced, microtubule-attached kinetochores. NDC80 phosphorylation persists until spindle disassembly in telophase, is increased in PPP6C-knockout cells and, and is Aurora B-independent. An Aurora-phosphorylation-deficient NDC80-9A mutant reduces spindle size and suppresses defective nuclear structure in PPP6C-knockout cells. By regulating NDC80 phosphorylation by Aurora A-TPX2, PP6 plays an important role in mitotic spindle formation and size control, and thus the fidelity of cell division.
