## Supplemental Table 2 for "PP6 regulation of Aurora A-TPX2 limits NDC80 phosphorylation and mitotic spindle size"

### Sheet: Sheet1
	Target gene	Product name	Supplier	Catalogue	Additional information
	GL2 (luciferase)	Luciferase GL2 Duplex	Dharmacon	D-001100-01-20	5’-CGUACGCGGAAUACUUCGA-3’; Control siRNA
	KIF4A	KIF4A 3'UTR siRNA duplex	Qiagen		Custom sequence: 5'-CAGGUCCAGACUACUACUC-3', against the 3' UTR
	KIF18B	SMARTpool: ON-TARGETplus KIF18B siRNA	Dharmacon	L-010460-01-0005
	SETDB1	SMARTpool: ON-TARGETplus SETDB1 siRNA	Dharmacon	L-020070-00-0005
	MORC2 (ZCWCC1)	SMARTpool: ON-TARGETplus MORC2 siRNA	Dharmacon	L-032578-01-0005
	WDR82 (Swd2)	SMARTpool: ON-TARGETplus WDR82 siRNA	Dharmacon	L-016629-01-0005
	MPHOSPH8 (MPP8)	SMARTpool: ON-TARGETplus MPHOSPH8 siRNA	Dharmacon	L-021680-02-0005
	ZNF638 (NP220)	SMARTpool: ON-TARGETplus ZNF638 siRNA	Dharmacon	L-013715-02-0005
	PPHLN1 (Periphilin)	SMARTpool: ON-TARGETplus PPHLN1 siRNA	Dharmacon	L-021306-02-0005
	ATF7IP	SMARTpool: ON-TARGETplus ATF7IP siRNA	Dharmacon	L-019289-00-0005
	FAM208A (TASOR)	SMARTpool: ON-TARGETplus FAM208A siRNA	Dharmacon	L-020306-02-0005
	NDC80 (HEC1)	SMARTpool: ON-TARGETplus NDC80 siRNA	Dharmacon	L-004106-00-0005	Used for siRNA screen
	NDC80 (HEC1)	Hec1 5'UTR siRNA duplex	Dharmacon		Custom sequence: 5’-CCCUGGGUCGUGUCAGGAA[dT][dT]-3’, against the 5' UTR, used for RNAi rescue assay
	PPP6C	ON-TARGETplus Human PPP6C siRNA - Individual	Dharmacon	J-009935-08-0005	5'-GUUUGGAGACCUUCACUUA-3'
	AURORA A	SMARTpool: ON-TARGETplus AURORA A siRNA	Dharmacon	L-003545-01-0020
	AURORA B	AURORA B 3'UTR siRNA duplex	Qiagen		Custom sequence: 5'-GGAAAGAAGGGATCCCTAA[dT][dT]-3'; against 3' UTR
	TPX2	TPX2 3'UTR siRNA duplex (Hs TPX2 6 FlexiTube)	Qiagen	SI02665082	Target sequence: 5'-AAGGCTAATAATGAGATGTAA-3'; against 3' UTR (sense strand: 5'-GGCUAAUAAUGAGAUGUAA[dT][dT]-3' and anti-sense strand: 5'-UUACAUCUCAUUAUUAGCC[dT][dT]-3')
